# Premature endocycling of *Drosophila* follicle cells causes pleiotropic defects in oogenesis

**DOI:** 10.1101/2023.10.10.561736

**Authors:** Hunter C. Herriage, Brian R. Calvi

**Affiliations:** Department of Biology, Indiana University, Bloomington, IN 47405; Melvin and Bren Simon Cancer Center, Indianapolis, IN; Indiana University School of Medicine, Bloomington, IN

**Keywords:** endocycling, border cells, polyploidy, oogenesis, epithelium, *Drosophila*

## Abstract

Endocycling cells grow and repeatedly duplicate their genome without dividing. Cells switch from mitotic cycles to endocycles in response to developmental signals during the growth of specific tissues in a wide range of organisms. The purpose of switching to endocycles, however, remains unclear in many tissues. Additionally, cells can switch to endocycles in response to conditional signals, which can have beneficial or pathological effects on tissues. However, the impact of these unscheduled endocycles on development is underexplored. Here, we use *Drosophila* ovarian somatic follicle cells as a model to examine the impact of unscheduled endocycles on tissue growth and function. Follicle cells normally switch to endocycles at mid-oogenesis. Inducing follicle cells to prematurely switch to endocycles resulted in lethality of the resulting embryos. Analysis of ovaries with premature follicle cell endocycles revealed aberrant follicular epithelial structure and pleiotropic defects in oocyte growth, developmental gene amplification, and the migration of a special set of follicle cells known as border cells. Overall, these findings reveal how unscheduled endocycles can disrupt tissue growth and function to cause aberrant development.

**Summary Statement:** A premature switch to polyploid endocycles in *Drosophila* ovarian follicle cells caused pleiotropic defects in oogenesis and compromised female fertility, revealing new ways in which unscheduled endocycles cause developmental defects.
