## Supplementary material for "Premature endocycling of *Drosophila* follicle cells causes pleiotropic defects in oogenesis": Reagent Table

### Sheet: Sheet1
Data type	Experimental species	Symbol/name used in publication	Source – public	Source – published	Source – unpublished	Comments
genetic reagent (in whole organism)	Drosophila melanogaster	tj-GAL4			Gift from L. Weaver Lab	w-; tj-GAL4 tub-GAL80ts / CyO TwistGFP
genetic reagent (in whole organism)	Drosophila melanogaster	UAS-Rux	BDSC Stock# 9166			w-; UAS-Rux / SM6a
genetic reagent (in whole organism)	Drosophila melanogaster	w1118	BDSC Stock# 5905			w1118
genetic reagent (in whole organism)	Drosophila melanogaster	UAS-CycARNAi	VDRC Stock# v32421			w-; UAS-CycARNAi
genetic reagent (in whole organism)	Drosophila melanogaster	2XUAS-fzr	BDSC Stocks# 91688, 91689		Our lab's 2XUAS-fzr	w-; hsp70-GAL4 UAS-fzr / CyO; UAS-fzr
genetic reagent (in whole organism)	Drosophila melanogaster	10xStatDsRed		PMID: 17008134	Gift from E. Bach Lab	w-; 10XStatDsRed
genetic reagent (in whole organism)	Drosophila melanogaster	slbo-GAL4	BDSC Stock# 76363			w-; slbo-GAL4 10XUAS-CD8GFP
genetic reagent (in whole organism)	Drosophila melanogaster	fru-GAL4	BDSC Stock# 30027			w1118; fru-GAL4
genetic reagent (in whole organism)	Drosophila melanogaster	10XUAS-CD8GFP	BDSC Stock# 79626			P{y[+t7.7] w[+mC]=10XUAS-mCD8GFP-APEX2}attP40
antibody	rat	anti-shg	DSHB DCAD2			RRID:AB_528120; diluted 1:20
antibody	mouse	anti-Arm	DSHB N2 7A1			RRID:AB_528089; diluted 1:100
antibody	rabbit	anti-pH3	Millipore 06-570			RRID:AB_310177; diluted 1:1000
antibody	mouse	anti-Dlg1	DSHB 4F3			RRID:AB_528203; diluted 1:200
antibody	mouse	anti-FasIII	DSHB 7G10			RRID:AB_528238; diluted 1:50
antibody	rabbit	anti-GFP	Invitrogen A-11122			diluted 1:1000
commercial assay	NA	EdU	ThermoFisher C10337			A 10 mM EdU stock was diluted 1:1000 for DNA replication labeling.
chemical compound, drug	NA	Neutral Red	SigmaAldrich N7005			Used at a concentration of 5 mg/mL for egg dye permeability assay.
